# Long-read RNA Sequencing Improves the Annotation of the Equine Transcriptome

**DOI:** 10.1101/2022.06.07.495038

**Authors:** S. Peng, AR. Dahlgren, EN. Hales, A.M. Barber, T. Kalbfleisch, JL. Petersen, RR. Bellone, M. Mackowski, K. Cappelli, S. Capomaccio, SJ. Coleman, O. Distl, E. Giulotto, B. Waud, N.A. Hamilton, T. Leeb, G. Lindgren, LA. Lyons, M. McCue, JN. MacLeod, J. Metzger, JR. Mickelson, BA. Murphy, L. Orlando, C. Penedo, T. Raudsepp, E. Strand, T. Tozaki, DS. Trachsel, BD. Velie, CM. Wade, J. Cieslak, CJ. Finno

## Abstract

A high-quality reference genome assembly, a biobank of diverse equine tissues from the Functional Annotation of the Animal Genome (FAANG) initiative, and incorporation of long-read sequencing technologies, have enabled efforts to build a comprehensive and tissue-specific equine transcriptome. The equine FAANG transcriptome reported here provides up to 45% improvement in transcriptome completeness across tissue types when compared to either RefSeq or Ensembl transcriptomes. This transcriptome also provides major improvements in the identification of alternatively spliced isoforms, novel noncoding genes, and 3’ transcription termination site (TTS) annotations. The equine FAANG transcriptome will empower future functional studies of important equine traits while providing future opportunities to identify allele-specific expression and differentially expressed genes across tissues.
