## Supplementary material for "Long-read RNA Sequencing Improves the Annotation of the Equine Transcriptome": Tables

### Sheet: Table 1
Structural Category	Count	Percentage
Antisense	928	1.63775
FSM	12470	22.0073
Fusion	684	1.20714
Genic	2137	3.77142
ISM	4937	8.71292
Intergenic	4543	8.01758
NIC	6330	11.1713
NNIC	24634	43.4746
FSM: Full-Splice Match
ISM: Incomplete-Splice Match
NIC: Novel-In-Catalog
NNIC: Novel-Not-In-Catalog

### Sheet: Table 2
	% Known Canonical	% Known Non-canonical	% Novel Canonical	% Novel Non-canonical
Antisense	0	0	100	0
Fusion	80.5706	0	19.4294	0
Genic	0	0	100	0
Intergenic	0	0	99.9745	0.025536
NNC	87.3461	0.01214	12.6136	0.028195
NIC	96.8092	0.019953	3.17083	0
ISM	99.9985	0.001524	0	0
FSM	99.9779	0.022084	0	0

### Sheet: Supp. Table 1
Tissue	System	AH1	AH2	AH3	AH4
Left Atrium	Circulatory	ü	ü
Left Ventricle	Circulatory	ü	ü	ü	ü
Mitral Valve	Circulatory	ü	ü
Right Atrium	Circulatory	ü	ü
Right Ventricle	Circulatory	ü	ü
Cecum	Digestive	ü	ü
Duodenum	Digestive	ü	ü
Ileum	Digestive	ü	ü
Jejunum	Digestive	ü	ü
Liver	Digestive	ü	ü	ü	ü
Adrenal Cortex	Endocrine	ü	ü	ü	ü
Hypothalmus	Endocrine	ü	ü
Mammary Gland	Endocrine	ü	ü
Pituitary	Endocrine	ü	ü
Adipose	Integumentary	ü	ü	ü	ü
Neck Skin	Integumentary			ü	ü
Skin Dorsum	Integumentary	ü	ü
Unpigmented Skin	Integumentary			ü	ü
Bone Marrow	Lymphatic			ü	ü
Lymph Node	Lymphatic			ü	ü
PBMC	Lymphatic	ü		ü	ü
Spleen	Lymphatic	ü	ü
Gluteal Muscle	Muscular	ü	ü	ü	ü
Longissimus Muscle	Muscular	ü	ü	ü	ü
Amygdala	Nervous			ü	ü
Cerebellum Vermis	Nervous	ü	ü	ü	ü
Cornea	Nervous	ü	ü
DRG	Nervous	ü	ü	ü	ü
Frontal Cortex	Nervous	ü	ü
Hippocampus	Nervous			ü	ü
Lateral Cerebellum	Nervous	ü	ü
Occipital Cortex	Nervous	ü	ü
Parietal Cortex	Nervous	ü	ü	ü	ü
Retina	Nervous	ü	ü
Spinal Cord L6	Nervous	ü	ü
Spinal Cord T8	Nervous	ü	ü
Temporal Cortex	Nervous	ü	ü
Ovary	Reproductive	ü	ü
Testes	Reproductive			ü	ü
Testical Caput	Reproductive			ü	ü
Testical Cauda	Reproductive			ü	ü
Testical Corpus	Reproductive			ü	ü
Uterus	Reproductive	ü	ü
Larynx	Respiratory	ü	ü
Lung	Respiratory	ü	ü	ü	ü
DDFT	Skeletal	ü	ü
Fet Cartilage	Skeletal				ü
Lamina	Skeletal	ü	ü	ü	ü
MC3	Skeletal	ü	ü
Sacrocaudalis	Skeletal	ü	ü
SDFT	Skeletal	ü	ü
Sesamoid	Skeletal	ü	ü
Suspensory	Skeletal	ü	ü
Kidney Cortex	Urinary	ü	ü
Kidney Medulla	Urinary	ü	ü
Fibroblasts		ü	ü
Keratinocytes		ü	ü
